# FTO does not function as an m^6^A eraser in AML: a reassessment using direct RNA nanopore sequencing

**DOI:** 10.1101/2025.10.22.681652

**Authors:** Luke S. Nicholson, Catarina Guimarães-Teixeira, Jianheng Fox Liu, Raymond Chien, Jin Xu, Hui Xian Poh, Ying-Xian Pan, Samie R. Jaffrey

## Abstract

A central concept in epitranscriptomics is that the RNA demethylase FTO acts as a site-selective eraser of *N*^6^-methyladenosine (m^6^A) in specific mRNAs. This is most well-established in acute myeloid leukemia (AML), where demethylation of *MYC* is thought to promote leukemogenesis. Using nanopore direct RNA sequencing to quantify m^6^A transcriptome-wide, we find that m^6^A stoichiometry, including at *MYC*-specific sites, remains unaffected by *FTO* knockdown or pharmacologic inhibition in AML. Conversely, levels of *N*^6^-2’-O-dimethyladenosine (m^6^Am) are markedly increased in snRNAs, indicating that m^6^Am, not m^6^A, is the major substrate of FTO in AML. We extend these results outside the AML context in *FTO* knockout brain and HEK293T cells, detecting no selective increases in mRNA m^6^A but widespread increases in snRNA m^6^Am levels following FTO depletion. These findings suggest that FTO has minimal ability to erase m^6^A in mRNA. Instead, the reported biological effects of FTO are likely mediated by demethylation of m^6^Am.
