## Supplementary material for "FTO does not function as an m^6^A eraser in AML: a reassessment using direct RNA nanopore sequencing": Table S1

### Sheet: Sheet1
Nanopore Direct-RNA Sequencing
Non-barcoded Runs
Sample Name	Replicate	Total Reads	Primary Mapped Reads	N50	Estimated bases	Flow Cell ID	Runtime	Notes
DMSO_control_monoma6	1	360068	317227	1.16 kb	324.15 Mb	PAY66498	1h 27m
FB23-2_monomac6	1	382224	331829	1.26 kb	376.24 Mb	PAY66498	1h 38m
WT_mESC	1	111643	88386	1.08 kb	149.2 Mb	FAY49016	1h 31m	MinION Flow Cell
METTL3_KO_mESC	1	196223	165669	1.02 kb	150.93 Mb	FAY49016	1h 27m	MinION Flow Cell
Barcoded runs (b04_RNA004)
Sample Name	Replicate	Barcode	Total Pooled Reads	Pooled Primary Mapped Reads	Demultiplexed Primary Mapped Reads	N50	Estimated bases	Flow Cell ID	Runtime	Notes
DMSO_control_monoma6	2	BC01	733773	499961	273164	1.25 kb	597.006 Mb	PAY27451	2h 22m
FB23-2_monomac6	2	BC02			199728
DMSO_control_monoma6	3	BC01	9620159	4952044	2309908	1.55 kb	7.6 Gb	PBC18139	22h 5m	Other pooled samples not involved in this study
FB23-2_monomac6	3	BC02			1131999
NT-shRNA_control_monomac6	1	BC01	1243665	998375	255444	1.35 kb	1.18 Gb	PAY66491	1h 40m
FTO_shRNA_monomac6	1	BC02			164815
NT-shRNA_control_monomac6	2	BC03			280677
FTO_shRNA_monomac6	2	BC04			254016
NT-shRNA_control_monomac6	3	BC02	5869373	4101460	1696345	1.29 kb	5 Gb	PAY38887	11h 58m
FTO_shRNA_monomac6	3	BC01			2165072
Barcoded runs (b96_RNA004)
Sample Name	Replicate	Barcode	Total Pooled Reads	Demultiplexed Primary Reads	Demultiplexed Primary Mapped Reads	N50	Estimated bases	Flow Cell ID	Runtime	Notes
NT-shRNA_control_molm13	1	SCBC01	10796219	1137473	749618	1.48 kb	11.08 Gb	PBK52229	22h 54m
NT-shRNA_control_molm13	2	SCBC02		1188299	772217
NT-shRNA_control_molm13	3	SCBC03		1112613	747908
FTO_shRNA_molm13	1	SCBC04		864087	607108
FTO_shRNA_molm13	2	SCBC05		1424925	1087257
FTO_shRNA_molm13	3	SCBC06		1342825	988705
DMSO_control_molm13	1	SCBC01	11038717	1798749	1477090	1.09 kb	7.91 Gb	PBK51819	23h 54m
DMSO_control_molm13	2	SCBC02		1535956	1383902
DMSO_control_molm13	3	SCBC03		1475175	918984
FB23-2_molm13	1	SCBC04		1121279	1031190
FB23-2_molm13	2	SCBC05		999928	894251
FB23-2_molm13	3	SCBC06		109722	79189
WT_HEK293T	1	SCBC07	4780274	747602	664315	1.76 kb	5.98 Gb	PBK52229	24h
WT_HEK293T	2	SCBC08		369549	316879
WT_HEK293T	3	SCBC09		473831	409546
FTO_KO_HEK293T	1	SCBC10		740257	643079
FTO_KO_HEK293T	2	SCBC11		748441	634419
FTO_KO_HEK293T	3	SCBC12		593748	481618
Merged Datastes
Sample Name	Primary Mapped Reads
Merged_DMSO_control_monomac6	2900299
Merged_NT-shRNA_control_monomac6	2701193
Merged_FTO_KD_monomac6	2583903
Merged_FB23-2_monomac6	1663556
Merged_DMSO_control_molm13	3779976
Merged_NT-shRNA_control_molm13	2269743
Merged_FTO_KD_molm13	2683070
Merged_FB23-2_molm13	2004630
Merged_WT_HEK293T	1390740
Merged_FTO_KO_HEK293T	1759116
GLORI Sequencing
Sample Name	Replicate	Primary Mapped Reads	Merged
NT_shRNA_Ctrl_mono6	1	9347656	21613072
NT_shRNA_Ctrl_mono6	2	11487344
NT_shRNA_Ctrl_mono6	3	778072
FTO_KD_mono6	1	21522662	47452451
FTO_KD_mono6	2	23240086
FTO_KD_mono6	3	2689703
