## Supplementary material for "FTO does not function as an m^6^A eraser in AML: a reassessment using direct RNA nanopore sequencing": Table S2

### Sheet: TableS2_m6A_summary_table
Sample	Total DRACH sites	Filtered DRACH sites (>=50 reads)	%DRACH sites retained	Total m6A sites (m6A% >0)	Filtered m6A sites (m6A% >0, >=50 reads)	%m6A sites retained	Total m6A	Total A (DRACH position)	Total m6A/A% (DRACH positions)	Total MYC m6A sites (m6A% >0, >=50 reads)
MONOMAC_6_DMSO_rep1	468879	6924	1.48	52374	2743	5.24	137433	3850717	3.569	0
MONOMAC_6_DMSO_rep2	454931	6056	1.33	43551	2024	4.65	106060	3472609	3.0542	0
MONOMAC_6_DMSO_rep3	1417685	96416	6.8	180540	34849	19.3	1070517	32281694	3.3162	36
MONOMAC_6_DMSO_merged	1508148	111906	7.42	198821	42845	21.55	1279543	36769708	3.4799	36
MONOMAC_6_shNT_rep1	622496	7488	1.2	67818	2628	3.88	174413	4277187	4.0778	1
MONOMAC_6_shNT_rep2	622496	7488	1.2	67818	2628	3.88	174413	4277187	4.0778	1
MONOMAC_6_shNT_rep3	987234	52805	5.35	132053	19302	14.62	685300	21831245	3.1391	30
MONOMAC_6_shNT_merged	1244155	78421	6.3	180658	31605	17.49	1084349	28711450	3.7767	31
MONOMAC_6_shFTO_1_rep1	554395	4392	0.79	51966	1343	2.58	110065	2949056	3.7322	0
MONOMAC_6_shFTO_1_rep2	528051	5923	1.12	47767	1983	4.15	114342	3689642	3.099	0
MONOMAC_6_shFTO_1_rep3	1136836	66678	5.87	151007	24570	16.27	837230	26139215	3.203	26
MONOMAC_6_shFTO_1_merged	1228225	74083	6.03	174482	29332	16.81	1013168	27600106	3.6709	30
MONOMAC_6_FB23_2_rep1	566829	8905	1.57	61643	3184	5.17	161963	4663715	3.4728	0
MONOMAC_6_FB23_2_rep2	398326	4405	1.11	36718	1350	3.68	79701	2528668	3.1519	0
MONOMAC_6_FB23_2_rep3	1119563	49030	4.38	132736	16292	12.27	585522	18047162	3.2444	18
MONOMAC_6_FB23_2_merged	1186266	61456	5.18	157344	23167	14.72	798507	21877045	3.65	21
MOLM_13_FB23_2_rep1	1062305	40844	3.84	125909	13954	11.08	583877	19112437	3.055	34
MOLM_13_FB23_2_rep2	1076691	38305	3.56	125074	13110	10.48	568030	18663407	3.0435	31
MOLM_13_DMSO_rep3	317729	8297	2.61	33861	3236	9.56	149104	5408486	2.7569	4
MOLM_13_DMSO_merged	1485395	88404	5.95	186156	32476	17.45	1174385	33626905	3.4924	36
MOLM_13_FB23_2_rep1	823491	22034	2.68	89197	7291	8.17	353569	12938302	2.7327	31
MOLM_13_FB23_2_rep2	787471	19603	2.49	82597	6387	7.73	312083	11958005	2.6098	22
MOLM_13_FB23_2_rep3	142147	1919	1.35	9431	506	5.37	21120	811913	2.6013	0
MOLM_13_FB23_2_merged	1098363	45395	4.13	127328	15430	12.12	634521	21731462	2.9198	35
MOLM_13_shNT_rep1	1041922	34084	3.27	135836	12590	9.27	564430	13977039	4.0383	35
MOLM_13_shNT_rep2	1015040	35536	3.5	134946	12810	9.49	565168	14234137	3.9705	32
MOLM_13_shNT_rep3	1055252	36026	3.41	140005	13192	9.42	592973	14448756	4.104	36
MOLM_13_shNT_merged	1625123	123058	7.57	235809	48430	20.54	1670988	38612035	4.3276	39
MOLM_13_shFTO_1_rep1	921600	27341	2.97	121573	9648	7.94	463526	11558453	4.0103	32
MOLM_13_shFTO_1_rep2	1131355	54287	4.8	161876	20305	12.54	809438	19571488	4.1358	34
MOLM_13_shFTO_1_rep3	1086973	47127	4.34	151094	17275	11.43	711681	17618631	4.0394	34
MOLM_13_shFTO_1_merged	1636929	141744	8.66	248989	57108	22.94	1920359	43969222	4.3675	39
HEK_WT_rep1	1147326	35649	3.11	161812	13372	8.26	568748	12935202	4.3969	29
HEK_WT_rep2	872004	12883	1.48	107532	4162	3.87	268388	6179917	4.3429	0
HEK_WT_rep3	989584	19155	1.94	127515	6619	5.19	363085	8327430	4.3601	14
HEK_WT_merged	1570976	89012	5.67	242288	35182	14.52	1195638	26864015	4.4507	38
HEK_FTO_KO_rep1	1189535	33397	2.81	178813	12818	7.17	603930	12731664	4.7435	21
HEK_FTO_KO_rep2	1200277	32883	2.74	177666	12801	7.21	596775	12702356	4.6981	25
HEK_FTO_KO_rep3	1046860	22829	2.18	150695	8633	5.73	455308	9703897	4.692	17
HEK_FTO_KO_merged	1791593	112377	6.27	302371	47936	15.85	1647157	33332446	4.9416	36
NAcSh_AAV_GFP_rep1	943007	10130	1.07	98839	3051	3.09	242424	5589380	4.3372
NAcSh_AAV_GFP_rep2	1052339	11748	1.12	108117	3560	3.29	275071	6631832	4.1477
NAcSh_AAV_GFP_rep3	966888	9513	0.98	97601	2788	2.86	233012	5894714	3.9529
NAcSh_AAV_GFP_rep4	1019931	10035	0.98	103630	3016	2.91	255307	6200574	4.1175
NAcSh_AAV_GFP_merged	1819590	74555	4.1	216035	27242	12.61	1005178	22088097	4.5508
NAcSh_AAV_Cre_rep1	844203	7453	0.88	86786	2135	2.46	196172	4516851	4.3431
NAcSh_AAV_Cre_rep2	963849	9785	1.02	99924	2957	2.96	247054	5884427	4.1984
NAcSh_AAV_Cre_rep3	1013185	10150	1	102361	3120	3.05	253479	6162699	4.1131
NAcSh_AAV_Cre_rep4	991657	8741	0.88	102534	2655	2.59	242896	5681779	4.275
NAcSh_AAV_Cre_merged	1759692	66156	3.76	209522	24141	11.52	939066	20281493	4.6302
