## Supplementary material for "FTO does not function as an m^6^A eraser in AML: a reassessment using direct RNA nanopore sequencing": Table S3

### Sheet: TableS3_MYC_m6A_table
name	chrom	strand	txStart	txEnd	exonCount	exonStarts	exonEnds	exonNo	exonLength	exonID	start_DRACH	end_DRACH	DRACH_sequence	A_position	chr_A_position	GLORI_HEK293T.m6Apc	GLORI_MONOMAC_6_shNT_25cov.m6Apc	GLORI_MONOMAC_6_shFTO_1_25cov.m6Apc	MONOMAC_6_shNT_merged.NvalidCov	MONOMAC_6_shNT_merged.m6Apc	MONOMAC_6_shFTO_merged.NvalidCov	MONOMAC_6_shFTO_merged.m6Apc	MONOMAC_6_DMSO_merged.NvalidCov	MONOMAC_6_DMSO_merged.m6Apc	MONOMAC_6_FB23_2_merged.NvalidCov	MONOMAC_6_FB23_2_merged.m6Apc	MOLM_13_shNT_merged.NvalidCov	MOLM_13_shNT_merged.m6Apc	MOLM_13_shFTO_merged.NvalidCov	MOLM_13_shFTO_merged.m6Apc	MOLM_13_DMSO_merged.NvalidCov	MOLM_13_DMSO_merged.m6Apc	MOLM_13_FB23_2_merged.NvalidCov	MOLM_13_FB23_2_merged.m6Apc	WT_HEK293T_merged.NvalidCov	WT_HEK293T_merged.m6Apc	FTO_KO_HEK293T_merged.NvalidCov	FTO_KO_HEK293T_merged.m6Apc
MYC	chr8	+	127736230	127742951	3	127736230	127736623	1	393	MYC_exon_1	127736425	127736430	AAACT	127736428	chr8_127736428	0.279981	NA	NA	71	0.1549	62	0.1452	67	0.1791	48	0.1458	220	0.1818	225	0.2578	138	0.2101	80	0.175	105	0.1905	112	0.1518
MYC	chr8	+	127736230	127742951	3	127736230	127736623	1	393	MYC_exon_1	127736463	127736468	GAACT	127736466	chr8_127736466	0.561854	NA	NA	89	0.3933	77	0.3896	68	0.3824	39	0.4103	242	0.3678	246	0.3659	153	0.3529	81	0.3827	109	0.4312	112	0.3393
MYC	chr8	+	127736230	127742951	3	127736230	127736623	1	393	MYC_exon_1	127736528	127736533	GGACA	127736531	chr8_127736531	0.166075	NA	NA	62	0.1613	56	0.1429	54	0.1481	30	0.1	198	0.1515	200	0.15	143	0.1469	81	0.1235	93	0.1075	86	0.0814
MYC	chr8	+	127736230	127742951	3	127736230	127736623	1	393	MYC_exon_1	127736550	127736555	GGACC	127736553	chr8_127736553	NA	NA	NA	108	0.0093	92	0.0217	78	0.0385	56	0.0536	269	0.026	270	0.0296	173	0.0173	100	0.02	126	0.0238	127	0.0157
MYC	chr8	+	127736230	127742951	3	127736230	127736623	1	393	MYC_exon_1	127736616	127736621	AAACC	127736619	chr8_127736619	NA	NA	NA	92	0	73	0	74	0	44	0	247	0	251	0	164	0	94	0	122	0.0082	118	0.0085
MYC	chr8	+	127736230	127742951	3	127738247	127739019	2	772	MYC_exon_2	127738291	127738296	GAACT	127738294	chr8_127738294	0.111747	NA	NA	105	0.0286	86	0.0233	77	0.0779	52	0.0962	261	0.0996	282	0.0957	186	0.0699	109	0.0642	120	0.1333	131	0.084
MYC	chr8	+	127736230	127742951	3	127738247	127739019	2	772	MYC_exon_2	127738297	127738302	TGACC	127738300	chr8_127738300	NA	NA	NA	102	0	85	0	76	0	52	0	283	0	287	0.0035	194	0.0052	110	0.0091	130	0	135	0
MYC	chr8	+	127736230	127742951	3	127738247	127739019	2	772	MYC_exon_2	127738348	127738353	GAACT	127738351	chr8_127738351	0.143408	NA	NA	100	0.06	83	0.1084	72	0.0417	40	0.05	275	0.0982	273	0.1355	197	0.0964	113	0.0796	128	0.125	131	0.0611
MYC	chr8	+	127736230	127742951	3	127738247	127739019	2	772	MYC_exon_2	127738513	127738518	AGACA	127738516	chr8_127738516	NA	NA	NA	104	0	90	0	76	0.0263	48	0	269	0	271	0.0037	188	0	113	0	118	0	133	0
MYC	chr8	+	127736230	127742951	3	127738247	127739019	2	772	MYC_exon_2	127738566	127738571	TGACC	127738569	chr8_127738569	NA	NA	NA	127	0	104	0	89	0	55	0	260	0.0115	254	0.0039	192	0.0156	113	0.0177	128	0.0156	131	0.0076
MYC	chr8	+	127736230	127742951	3	127738247	127739019	2	772	MYC_exon_2	127738585	127738590	AGACA	127738588	chr8_127738588	NA	NA	NA	134	0.0149	115	0.0348	96	0	62	0.0161	314	0.0191	301	0.0166	221	0.0181	126	0.0079	138	0.0217	156	0.0256
MYC	chr8	+	127736230	127742951	3	127738247	127739019	2	772	MYC_exon_2	127738594	127738599	GAACC	127738597	chr8_127738597	NA	NA	NA	126	0.0079	108	0.0185	96	0.0208	61	0	328	0.0122	312	0.0192	225	0.0089	131	0.0076	144	0.0208	154	0.0195
MYC	chr8	+	127736230	127742951	3	127738247	127739019	2	772	MYC_exon_2	127738626	127738631	AGACC	127738629	chr8_127738629	NA	NA	NA	138	0	118	0	99	0.0101	59	0	328	0.0122	312	0.0032	226	0	128	0	150	0.0067	164	0.0061
MYC	chr8	+	127736230	127742951	3	127738247	127739019	2	772	MYC_exon_2	127738639	127738644	AAACA	127738642	chr8_127738642	NA	NA	NA	109	0.0092	97	0	74	0.027	45	0	297	0.0202	291	0.0103	206	0.0146	116	0.0172	133	0.0226	147	0
MYC	chr8	+	127736230	127742951	3	127738247	127739019	2	772	MYC_exon_2	127738654	127738659	GGACT	127738657	chr8_127738657	0.97129	1	0.89	128	0.9844	106	0.9906	102	0.9902	57	1	294	0.9966	296	0.9932	211	1	125	0.992	133	1	147	0.9796
MYC	chr8	+	127736230	127742951	3	127738247	127739019	2	772	MYC_exon_2	127738732	127738737	AGACA	127738735	chr8_127738735	NA	NA	NA	132	0.0152	113	0.0088	93	0.043	61	0	311	0.045	301	0.0731	235	0.0255	133	0.0451	142	0.0493	162	0.0432
MYC	chr8	+	127736230	127742951	3	127738247	127739019	2	772	MYC_exon_2	127738747	127738752	GAACC	127738750	chr8_127738750	NA	NA	NA	110	0.0364	96	0.0104	87	0.0575	53	0.0377	299	0.0468	288	0.0417	216	0.037	125	0.024	131	0.0076	130	0.0154
MYC	chr8	+	127736230	127742951	3	127738247	127739019	2	772	MYC_exon_2	127738894	127738899	AGACT	127738897	chr8_127738897	NA	NA	NA	149	0	129	0	105	0.0286	67	0	362	0.0166	353	0.0113	253	0.0079	145	0	161	0.0124	180	0.0111
MYC	chr8	+	127736230	127742951	3	127738247	127739019	2	772	MYC_exon_2	127738989	127738994	AGACA	127738992	chr8_127738992	NA	NA	NA	150	0	128	0	104	0.0096	70	0	333	0	316	0	236	0	136	0	150	0	162	0
MYC	chr8	+	127736230	127742951	3	127740395	127742951	3	2556	MYC_exon_3	127740502	127740507	AAACC	127740505	chr8_127740505	NA	NA	NA	119	0	101	0	86	0	48	0	299	0.0033	287	0	235	0	121	0	145	0	141	0
MYC	chr8	+	127736230	127742951	3	127740395	127742951	3	2556	MYC_exon_3	127740588	127740593	GGACT	127740591	chr8_127740591	0.717971	NA	NA	156	0.7051	126	0.7222	99	0.7576	68	0.7941	327	0.7768	321	0.7975	241	0.7842	140	0.6357	142	0.7817	182	0.7527
MYC	chr8	+	127736230	127742951	3	127740395	127742951	3	2556	MYC_exon_3	127740618	127740623	GGACA	127740621	chr8_127740621	0.813885	0.714	0.577	151	0.7748	123	0.813	94	0.8511	62	0.8548	350	0.8371	349	0.8424	258	0.814	150	0.7467	155	0.871	183	0.8525
MYC	chr8	+	127736230	127742951	3	127740395	127742951	3	2556	MYC_exon_3	127740637	127740642	AGACA	127740640	chr8_127740640	NA	0.154	0.051	166	0.0181	137	0.0146	109	0.0367	75	0.0533	389	0.054	387	0.0646	300	0.0367	164	0.0427	170	0.0353	200	0.075
MYC	chr8	+	127736230	127742951	3	127740395	127742951	3	2556	MYC_exon_3	127740681	127740686	GGACA	127740684	chr8_127740684	NA	NA	NA	168	0.0119	142	0.0211	120	0.025	70	0.0143	393	0.028	391	0.0512	300	0.02	165	0.0182	170	0.0118	204	0.0294
MYC	chr8	+	127736230	127742951	3	127740395	127742951	3	2556	MYC_exon_3	127740707	127740712	GAACA	127740710	chr8_127740710	NA	NA	NA	124	0.0242	105	0.0286	87	0.0345	53	0.0377	291	0.0515	305	0.0361	250	0.028	131	0.0076	139	0.036	159	0.0252
MYC	chr8	+	127736230	127742951	3	127740395	127742951	3	2556	MYC_exon_3	127740771	127740776	TGACC	127740774	chr8_127740774	NA	NA	NA	161	0.0062	140	0.0071	117	0.0085	66	0	374	0.0401	387	0.0233	297	0.0202	165	0.0121	167	0.006	203	0.0148
MYC	chr8	+	127736230	127742951	3	127740395	127742951	3	2556	MYC_exon_3	127740792	127740797	AAACA	127740795	chr8_127740795	NA	NA	NA	175	0.0571	151	0.0596	119	0.0336	72	0.0694	393	0.0916	397	0.0957	313	0.0288	171	0.0468	170	0.1	206	0.0631
MYC	chr8	+	127736230	127742951	3	127740395	127742951	3	2556	MYC_exon_3	127740888	127740893	GGACT	127740891	chr8_127740891	NA	0.8	1	195	0.8103	159	0.8428	119	0.8235	81	0.7778	397	0.8338	397	0.8489	323	0.8204	183	0.8087	166	0.8855	193	0.8238
MYC	chr8	+	127736230	127742951	3	127740395	127742951	3	2556	MYC_exon_3	127740910	127740915	GAACA	127740913	chr8_127740913	0.307764	0.216	0.345	142	0.1761	118	0.1695	86	0.2209	62	0.1613	362	0.1713	364	0.2198	288	0.2188	161	0.1304	157	0.2166	190	0.2632
MYC	chr8	+	127736230	127742951	3	127740395	127742951	3	2556	MYC_exon_3	127740919	127740924	AAACA	127740922	chr8_127740922	NA	0.047	0.1	190	0.0105	158	0.0063	127	0.0157	73	0	411	0.017	401	0.0274	334	0.012	192	0.0156	176	0.017	211	0.0284
MYC	chr8	+	127736230	127742951	3	127740395	127742951	3	2556	MYC_exon_3	127740925	127740930	AAACT	127740928	chr8_127740928	0.313308	0.375	0.405	178	0.2247	152	0.2368	106	0.2547	74	0.2297	392	0.2602	387	0.323	315	0.2444	183	0.2077	174	0.3333	200	0.3
MYC	chr8	+	127736230	127742951	3	127740395	127742951	3	2556	MYC_exon_3	127740931	127740936	GAACA	127740934	chr8_127740934	0.204317	0.392	0.129	148	0.2027	120	0.125	86	0.1744	58	0.2069	362	0.1575	352	0.1477	293	0.1536	163	0.0859	149	0.1812	180	0.1944
MYC	chr8	+	127736230	127742951	3	127740395	127742951	3	2556	MYC_exon_3	127740942	127740947	GAACT	127740945	chr8_127740945	0.88812	0.913	0.898	182	0.8956	159	0.8994	111	0.9099	66	0.9091	365	0.9151	347	0.9251	291	0.8454	165	0.8727	149	0.9262	175	0.9029
MYC	chr8	+	127736230	127742951	3	127740395	127742951	3	2556	MYC_exon_3	127740984	127740989	TAACA	127740987	chr8_127740987	NA	0.035	0.047	131	0.0076	109	0.0092	79	0.0253	43	0	344	0.0058	340	0	278	0.0144	157	0.0064	157	0.0064	170	0.0059
MYC	chr8	+	127736230	127742951	3	127740395	127742951	3	2556	MYC_exon_3	127741013	127741018	GAACT	127741016	chr8_127741016	0.988867	1	1	171	1	145	1	119	1	76	1	364	0.9973	375	0.9973	307	0.9967	166	1	160	1	175	0.9886
MYC	chr8	+	127736230	127742951	3	127740395	127742951	3	2556	MYC_exon_3	127741068	127741073	AGACT	127741071	chr8_127741071	0.666231	0.694461	0.581395	209	0.5694	171	0.5614	118	0.6017	76	0.6579	412	0.6189	413	0.6102	357	0.6471	198	0.6768	187	0.4813	216	0.6667
MYC	chr8	+	127736230	127742951	3	127740395	127742951	3	2556	MYC_exon_3	127741093	127741098	AAACT	127741096	chr8_127741096	0.263554	0.188674	0.266667	161	0.3106	133	0.2857	101	0.3069	69	0.2174	319	0.1348	327	0.1315	289	0.1799	161	0.0994	160	0.125	153	0.1569
MYC	chr8	+	127736230	127742951	3	127740395	127742951	3	2556	MYC_exon_3	127741108	127741113	GGACT	127741111	chr8_127741111	0.991244	0.967762	0.97561	225	0.9956	185	0.9946	135	0.9926	86	1	405	0.9901	409	0.9951	365	0.9973	186	1	188	0.984	205	0.9902
MYC	chr8	+	127736230	127742951	3	127740395	127742951	3	2556	MYC_exon_3	127741125	127741130	GAACT	127741128	chr8_127741128	NA	0.891855	0.973684	216	0.9074	179	0.8883	136	0.9485	83	0.9398	394	0.8807	388	0.8995	355	0.9465	178	0.9101	175	0.88	207	0.9179
MYC	chr8	+	127736230	127742951	3	127740395	127742951	3	2556	MYC_exon_3	127741160	127741165	TAACA	127741163	chr8_127741163	NA	NA	NA	43	0	36	0	29	0	22	0	324	0.0031	345	0	307	0.0033	151	0	136	0	164	0
MYC	chr8	+	127736230	127742951	3	127740395	127742951	3	2556	MYC_exon_3	127741245	127741250	TAACT	127741248	chr8_127741248	NA	NA	NA	254	0	214	0	147	0.0068	99	0	448	0.0045	445	0.0022	443	0.0023	235	0.0043	205	0.0049	234	0.0085
MYC	chr8	+	127736230	127742951	3	127740395	127742951	3	2556	MYC_exon_3	127741322	127741327	AAACC	127741325	chr8_127741325	NA	NA	NA	270	0	228	0	151	0	92	0	425	0.0024	411	0	477	0	215	0	191	0	210	0
MYC	chr8	+	127736230	127742951	3	127740395	127742951	3	2556	MYC_exon_3	127741400	127741405	TAACT	127741403	chr8_127741403	NA	NA	NA	213	0	177	0	128	0	79	0	367	0.0027	336	0.0089	391	0	178	0.0056	163	0.0184	182	0.0055
