## Supplementary material for "FTO does not function as an m^6^A eraser in AML: a reassessment using direct RNA nanopore sequencing": Table S4

### Sheet: Sheet1
shRNA constructs
gene	cloneId	TRC version	refseq	geneId	geneSymbol	taxonid	Target sequence	Region	Knockdown %
FTO	TRCN0000246247	TRC 2.0 u&v	NM_001080432	79068	FTO	9606	TCACGAATTGCCCGAACATTA	CDS	77
FTO	TRCN0000257473	TRC 2.0 u&v	NM_001080432	79068	FTO	9606	GCCAGTGAAAGGGTCTAATAT	CDS	62
pLKO.5-puro Non-Target shRNA Control	SHC216	TRC2	NA	NA	NA	NA	NA	NA	NA
CROWN-seq and GLORI Oligos
Oligo	Sequence
5' Adapter (L5_11N_UUA)	rCrCrUrArCrArCrGrArCrGrCrUrCrUrUrCrCrGrArUrCrUrNrNrNrNrNrNrNrNrNrNrNrUrUrA
R2 RNA/R2R DNA heteroduplex mix
L7_TSO_R2_RNA	rArGrArUrCrGrGrArArGrArGrCrArCrArCrGrUrCrUrGrArArCrUrCrCrArGrUrCrArC/3SpC3/
L7_TSO_R2R_DNA_mix	GTGACTGGAGTTCAGACGTGTGCTCTTCCGATCTV		*note, V = A, G, or C; this mix is prepared in the ratio 1:1:2, A:G:C
SeqTagger RT Adapter Barcodes (b04_RNA004)
Barcode	OligoA		OligoB
BC01	/5Phos/GGCTTCTTCTTGCTCTTAGGTAGTAGGTTC		GAGGCGAGCGGTCAATTTTCCTAAGAGCAAGAAGAAGCCTTTTTTTTTT
BC02	/5Phos/GTGATTCTCGTCTTTCTGCGTAGTAGGTTC		GAGGCGAGCGGTCAATTTTCGCAGAAAGACGAGAATCACTTTTTTTTTT
BC03	/5Phos/GTACTTTTCTCTTTGCGCGGTAGTAGGTTC		GAGGCGAGCGGTCAATTTTCCGCGCAAAGAGAAAAGTACTTTTTTTTTT
BC04	/5Phos/GGTCTTCGCTCGGTCTTATTTAGTAGGTTC		GAGGCGAGCGGTCAATTTTAATAAGACCGAGCGAAGACCTTTTTTTTTT
SeqTagger RT Adapter Barcodes (b96_RNA004)
Barcode	OligoA		OligoB
SCBC01	/5Phos/GTTTATAGAAAACGTTTTGAAGAAGAAGATGATCTCTTAGTAGGTTC		GAGGCGAGCGGTCAATTTTAGAGATCATCTTCTTCTTCAAAACGTTTTCTATAAACTTTTTTTTTT
SCBC02	/5Phos/GTGTCCTACTATGTCTTCTCTCTTCTACTACTTACCTTAGTAGGTTC		GAGGCGAGCGGTCAATTTTAGGTAAGTAGTAGAAGAGAGAAGACATAGTAGGACACTTTTTTTTTT
SCBC03	/5Phos/GGGATGGATGATCCCACACCTCACACGCAGGAGAGAATAGTAGGTTC		GAGGCGAGCGGTCAATTTTTTCTCTCCTGCGTGTGAGGTGTGGGATCATCCATCCCTTTTTTTTTT
SCBC04	/5Phos/GCTAGTGGTAGATGTTGTGTGTGGCGCGAGAGAAAGCTAGTAGGTTC		GAGGCGAGCGGTCAATTTTGCTTTCTCTCGCGCCACACACAACATCTACCACTAGCTTTTTTTTTT
SCBC05	/5Phos/GTTGCGACGATGACTGACGACTGCACGAAAAGCTGGATAGTAGGTTC		GAGGCGAGCGGTCAATTTTTCCAGCTTTTCGTGCAGTCGTCAGTCATCGTCGCAACTTTTTTTTTT
SCBC06	/5Phos/GGTGAGGAGGAGAAGTAAAAGAAAGCTTCGAGAGAGTTAGTAGGTTC		GAGGCGAGCGGTCAATTTTACTCTCTCGAAGCTTTCTTTTACTTCTCCTCCTCACCTTTTTTTTTT
SCBC07	/5Phos/GAGTTTACACGGCGCTCTTTCCGGTTTGATCTTGCACTAGTAGGTTC		GAGGCGAGCGGTCAATTTTGTGCAAGATCAAACCGGAAAGAGCGCCGTGTAAACTCTTTTTTTTTT
SCBC08	/5Phos/GCTGTTTGCACACACACCCGCACACCCTGTTCCCTCGTAGTAGGTTC		GAGGCGAGCGGTCAATTTTCGAGGGAACAGGGTGTGCGGGTGTGTGTGCAAACAGCTTTTTTTTTT
SCBC09	/5Phos/GATGCGTTGCGTTGTTTTGCGTTCCACACCACACGTTTAGTAGGTTC		GAGGCGAGCGGTCAATTTTAACGTGTGGTGTGGAACGCAAAACAACGCAACGCATCTTTTTTTTTT
SCBC10	/5Phos/GATGTTTACGCACGCGTTTTCCCACCCACGATGTTGTTAGTAGGTTC		GAGGCGAGCGGTCAATTTTACAACATCGTGGGTGGGAAAACGCGTGCGTAAACATCTTTTTTTTTT
SCBC11	/5Phos/GATCCAAAGAGAACTGGGATTTCTAAAAGAGAGAGAATAGTAGGTTC		GAGGCGAGCGGTCAATTTTTTCTCTCTCTTTTAGAAATCCCAGTTCTCTTTGGATCTTTTTTTTTT
SCBC12	/5Phos/GAGTCCCACCTCACGAGGAAAGAGAGGGAGGAGAGAATAGTAGGTTC		GAGGCGAGCGGTCAATTTTTTCTCTCCTCCCTCTCTTTCCTCGTGAGGTGGGACTCTTTTTTTTTT
